# Description of two novel *Corynebacterium* species isolated from human nasal passages and skin

**DOI:** 10.1101/2024.11.21.624533

**Authors:** Elena B. Popowitch, Tommy H. Tran, Isabel Fernandez Escapa, Eeshta Bhatt, Alp K. Sozat, Nashwa Ahmed, Clayton Deming, Ari Q. Roberts, NISC Comparative Sequencing Program, Julia A. Segre, Heidi H. Kong, Sean Conlan, Katherine P. Lemon, Matthew S. Kelly

## Abstract

Strains of two novel *Corynebacterium* species were cultured from samples of human nostrils and skin collected in the United States and Botswana. These strains demonstrated growth on Columbia Colistin-Nalidixic Acid agar with 5% sheep blood and in liquid media (brain heart infusion and tryptic soy broth) supplemented with Tween 80, a source of the fatty acid oleic acid. Cells were Gram-positive, non-spore-forming, non-motile bacilli that showed catalase but not oxidase activity. Major fatty acids in both of these species were 18:1 ω9c (oleic acid), 16:0 (palmitic acid), and 18:0 (stearic acid). Analysis of the 16S ribosomal RNA gene sequences identified these strains as belonging to the genus *Corynebacterium* (family Corynebacteriaceae). Whole-genome sequencing revealed that these strains formed distinct branches on a phylogenomic tree, with *C. tuberculostearicum* being the closest relative but with average nucleotide identities of < 95% relative to all previously described species. These results indicate that these strains represent novel species of *Corynebacterium*, for which we propose the names *Corynebacterium hallux* sp. nov., with the type strain CTNIH22^T^ (=ATCC TSD-435^T^=DSM 117774^T^), and *Corynebacterium nasorum* sp. nov., with the type strain KPL3804^T^ (=ATCC TSD-439^T^=DSM 117767^T^). We also describe the characteristics of two strains isolated from human nasal passages that are members of the recently named species *Corynebacterium yonathiae*.

**Repositories:** The sequencing files supporting the conclusions of this study are available in the Sequence Read Archive (PRJNA804245, PRJNA854648, PRJNA842433). The partial 16S ribosomal RNA gene sequences from PCR amplification and Sanger sequencing are available in GenBank for *Corynebacterium hallux* sp. nov. CTNIH22^T^ (accession number: PQ252679) and *Corynebacterium nasorum* sp. nov. KPL3804^T^ (accession number: PQ149068). The annotated genomic sequences for the strains characterized in this study have been deposited in GenBank with the following accession numbers: *C. hallux* sp. nov. CTNIH22^T^ (GCF_032821755.1), *C. nasorum* sp. nov. KPL3804^T^ (GCF_037908315.1), *C. nasorum* sp. nov. MSK185 (GCF_030229765.1), *C. yonathiae* KPL2619 (GCF_037908465.1), and *C. yonathiae* MSK136 (GCF_022288805.2).
