## Supplemental Table 1 for "Description of two novel *Corynebacterium* species isolated from human nasal passages and skin"

### Sheet: Table S1
Assembly Accession	Species	Strain ID	Strain Alias	# tRNA	# rRNA	# CDS	Contig L50	Contig N50	GC Count	% G+C	Genome Coverage	Number of Contigs	Sequence Length	Ungapped Length	CheckM % completeness	CheckM % contamination
GCF_027570035.1	C. curieae	c8Ua_181		51	6	2268	2	360498	1463038	58.5	694.0x	30	2501310	2501310	99.9	0.5
GCF_032821675.1	C. curieae	CTNIH19		52	3	2347	6	158242	1419180	58.5	101.0x	28	2421743	2421743	99.9	0.5
GCF_030503735.1	C. hallux (previously 'C. tuberculostearicum')	CTNIH20		51	6	2324	1	2428054	1462010	58.5	270.0x	4	2502512	2502512	99.9	NA
GCF_032821695.1	C. hallux (previously 'C. tuberculostearicum')	CTNIH21		51	9	2356	4	253470	1453902	58.5	106.0x	38	2486903	2486903	99.9	0.41
GCF_032821755.1	C. hallux (previously 'C. tuberculostearicum')	CTNIH22		52	6	2427	8	125701	1477149	58.5	105.0x	48	2527327	2527327	99.49	0.06
GCF_030450155.1	C. hallux (previously 'C. tuberculostearicum')	CTNIH23		51	5	2293	1	2438263	1432418	58.5	275.0x	2	2448919	2448919	99.9	0.41
GCF_027570155.1	C. marquesiae	c19Ua_121		53	3	2243	4	252544	1461093	59.5	685.0x	34	2456581	2456581	99.9	NA
GCF_037908305.1	C. marquesiae	KPL4083		51	3	2244	9	88367	1407261	59.5	82.0x	58	2364178	2364178	99.69	NA
GCF_030228985.1	C. marquesiae	MSK144		51	3	2338	6	157913	1389032	59.5	108.0x	58	2331778	2331678	99.9	NA
GCF_001057615.1	C. marquesiae (previously 'C. aurimucosum E')	620_CAUR		41	3	2301	11	83721	1433761	59.5	37.0x	120	2413067	2412967	79.51	4.52
GCF_022347295.1	C. nasorum (previously 'C. sp')	CTNIH24		52	6	2352	6	165082	1434429	58.5	86.0x	40	2457496	2457496	99.9	NA
GCF_022345795.1	C. nasorum (previously 'C. sp')	CTNIH27		51	6	2431	5	113640	1477222	58.5	86.0x	39	2528625	2528625	99.9	1.29
GCF_023147545.1	C. nasorum ('C. kefirresidentii')	EYE_437		54	8	2451	3	446691	1414132	58.5	200.0x	12	2414960	2414960	99.9	NA
GCF_016599755.1	C. nasorum ('C. kefirresidentii')	FDAARGOS_1055		51	12	2349	1	2470582	1474752	58.5	1305.0x	2	2523206	2523206	99.85	NA
GCF_025151445.1	C. nasorum ('C. kefirresidentii')	LK1134		51	3	2310	4	259951	1418025	58.5	167.0x	19	2417892	2417892	99.9	0.5
GCF_037908445.1	C. nasorum (previously 'C. sp')	KPL2825		52	3	2373	6	165767	1442396	58.5	84.0x	27	2462237	2462237	99.49	NA
GCF_037908335.1	C. nasorum (previously 'C. sp')	KPL3649		53	3	2383	6	152270	1456300	58.5	82.0x	39	2489406	2489406	99.9	0.41
GCF_037908315.1	C. nasorum (previously 'C. sp')	KPL3804		53	4	2317	5	178651	1425514	58.5	86.0x	31	2436571	2436571	99.9	NA
GCF_037908325.1	C. nasorum (previously 'C. sp')	KPL4035		54	3	2309	4	219141	1429416	58.5	88.0x	34	2447200	2447200	99.38	0.06
GCF_037908395.1	C. nasorum (previously 'C. sp')	KPL4072		53	3	2352	4	243288	1427749	58.5	82.0x	26	2442435	2442435	99.49	NA
GCF_030232125.1	C. nasorum (previously 'C. sp')	MSK071		52	4	2418	6	153167	1467618	58.5	100.0x	87	2509550	2508950	99.9	0.41
GCF_030229765.1	C. nasorum (previously 'C. sp')	MSK185		51	3	2320	5	197679	1423259	58.5	104.0x	32	2426866	2426766	99.9	NA
GCF_030228925.1	C. nasorum (previously 'C. sp')	MSK194		51	4	2303	2	457733	1426803	58.5	103.0x	19	2438596	2438596	99.9	NA
GCF_013408445.1	C. tuberculostearicum	DSM 44922	ATCC 35692	51	13	2303	1	2453172	1465486	59.5	970.0x	1	2453172	2453172	99.59	NA
GCF_030176495.1	C. tuberculostearicum	KPL3807		52	7	2206	7	147217	1393485	60	89.0x	42	2323810	2323810	99.49	0.41
GCF_030229345.1	C. tuberculostearicum	MSK207		51	5	2183	6	137039	1401475	60	108.0x	39	2335555	2335555	99.9	NA
GCF_000175635.1	C. tuberculostearicum	SK141		51	3	2233	5	139979	1423640	60	NA	37	2372261	2372261	99.9	NA
GCF_027570195.1	C. yonathiae	c21Ua_68		53	3	2232	9	102354	1409672	58.5	583.0x	54	2402165	2402165	99.9	NA
GCF_037908465.1	C. yonathiae	KPL2619		51	3	2332	9	87844	1373612	58.5	86.0x	59	2341623	2341623	99.9	NA
GCF_022288805.2	C. yonathiae	MSK136	BWA136	51	3	2293	6	123340	1447470	58.5	102.0x	68	2472773	2472473	99.9	0.46
GCF_023520795.1	C. accolens	DSM 44278	ATCC 49725	51	12	2286	1	2465625	1468516	59.5	64.0x	1	2465625	2465625	98.26	3.4
GCF_015351335.1	C. afermentans	CCUG 32105		54	8	2155	3	389800	1522273	65.5	1000.0x	17	2332830	2332830	97.81	0.41
GCF_902381765.1	C. ammoniagenes	MGYG_HGUT_01533		52	12	2524	1	2790185	1549746	55.5	10.0x	1	2790185	2790185	99.49	NA
GCF_016728725.1	C. amycolatum	FDAARGOS_1108		55	15	2142	1	2476115	1451436	58.5	1789.1x	1	2476115	2476115	98.87	0.1
GCF_900156665.1	C. appendicis	DSM 44531					4	194818	1445809	64.5	369.0x	32	2248056	2248056	99.49	1.12
GCF_000022905.1	C. aurimucosum	ATCC 700975		55	13	2655	1	2790189	1707290	60.5	NA	2	2819226	2819226	98.19	0.41
GCF_003932295.1	C. bovis	4826		59	3	2125	2	522674	1941319	73	86.5x	12	2666089	2666089	98.87	0.23
GCF_030408715.1	C. confusum	DSM 44384					1	2479845	1617810	65	230.4x	2	2485332	2485332	99.34	0.35
GCF_000344785.1	C. callunae	DSM 20147		62	21	2690	1	2839551	1536141	52.5	99.5x	3	2928683	2928683	99.49	0.41
GCF_000980815.1	C. camporealensis	DSM 44610		51	12	2258	1	2451810	1456559	59.5	114.8x	1	2451810	2451810	99.87	0.41
GCF_007859215.1	C. canis	CCUG 58627		55	8	2631	11	88832	1785363	60	200.0x	66	2966962	2966962	99.9	0.41
GCF_000550785.1	C. casei	LMG_S_19264		51	12	2886	1	3113488	1744156	55.5	203.6x	3	3132213	3132213	99.04	NA
GCF_000379705.1	C. caspium	DSM 44850		51	7	1631	3	384448	916205	49.5	NA	10	1843677	1842962	97.5	0.04
GCF_900105505.1	C. coyleae	DSM 44184		52	12	2403	1	2549827	1575189	61.5	1084.0x	2	2568936	2568936	97.84	2.26
GCF_002843135.1	C. diphtheriae	ISS 3319		53	14	2257	1	2404936	1288053	53.5	NA	2	2406896	2406896	97.55	0.12
GCF_000767055.1	C. doosanense	DSM 45436		55	12	2607	1	2671798	1802458	67	NA	2	2698995	2698995	99.9	0.79
GCF_000318135.1	C. durum	F0235		49	2	2581	7	153438	1596733	57	226.0x	44	2809576	2809096	97.91	0.56
GCF_000011305.1	C. efficiens	YS-314		59	15	2870	1	3147090	2027445	63	NA	3	3219505	3219505	98.12	0.11
GCF_004795735.1	C. endometrii	LMM_1653		50	12	2183	1	2477061	1509320	61	124.1x	1	2477061	2477061	99.49	NA
GCF_027570065.1	C. evansiae	c8Ua_174		50	5	1939	3	349807	1419112	63	657.0x	28	2255182	2255182	99.9	NA
GCF_001941465.1	C. flavescens	OJ8		53	16	2522	1	2758653	1652887	60	NA	1	2758653	2758653	98.97	3.05
GCF_000143825.1	C. genitalium	ATCC 33030		51	9	2208	2	1021671	1474041	62.5	25.0x	3	2349953	2349653	99.43	0.48
GCF_016728645.1	C. glucuronolyticum	FDAARGOS_1111		54	12	2631	1	2921218	1729664	59	1093.2x	2	2941899	2941899	96.72	5.51
GCF_000404185.1	C. glutamicum	SCgG2		60	18	3063	1	3350619	1807062	54	NA	1	3350619	3350619	99.13	0.02
GCF_000341345.1	C. halotolerans	DSM 44683		55	12	2904	1	3135752	2200760	68.5	NA	2	3222008	3222008	97.94	0.48
GCF_027570215.1	C. hesseae	c19Ua_109		52	3	2452	4	255391	1622635	61	664.0x	32	2660928	2660928	99.9	NA
GCF_000819445.1	C. humireducens	DSM 45392					1	2681312	1838586	68.5	198.1x	1	2681312	2681312	99.49	1.03
GCF_900187215.1	C. imitans	NCTC13015		56	12	2350	1	2565606	1648801	64.5	187.0x	1	2565606	2565606	99.74	NA
GCF_014217255.1	C. incognita	Marseille_Q3630		54	10	2124	1	2348605	1466359	62.5	22.0x	1	2348705	2348605	97.84	0.96
GCF_000006605.1	C. jeikeium	K411		51	9	2131	1	2462499	1519564	61.5	NA	2	2476822	2476822	97.9	1.68
GCF_009734385.1	C. kalinowskii	1959		52	12	2393	1	2510218	1469810	58.5	271.4x	1	2510218	2510218	99.86	0.21
GCF_000023145.1	C. kroppenstedtii	DSM 44385		47	9	2110	1	2446804	1405930	57.5	NA	1	2446804	2446804	98.29	0.57
GCF_027570055.1	C. lehmanniae	c8Ua_144		50	3	2315	9	96011	1639129	65.5	523.0x	81	2506931	2506931	97.13	0.48
GCF_011038655.2	C. lizhenjunii	ZJ_599		53	12	2358	1	2607882	1603248	61.5	504.0x	1	2607882	2607882	99.42	NA
GCF_027570165.1	C. macclintockiae	c9Ua_112		53	3	1955	4	174682	1413704	62	615.0x	35	2278675	2278675	99.77	0.21
GCF_003688935.1	C. macginleyi	CCUG 32361	ATCC 51787	53	6	2368	6	128157	1380519	57	96.0x	56	2419073	2419073	99.9	0.41
GCF_016628735.2	C. macginleyi	160811		53	12	2357	1	2431961	1386931	57	190.0x	1	2431961	2431961	99.9	0.82
GCF_000835165.1	C. marinum	DSM 44953		53	12	2540	1	2607268	1849115	68	243.8x	3	2729219	2729219	100	0.41
GCF_000442645.1	C. maris	DSM 45190		56	12	2607	1	2787574	1886619	66.5	56.5x	2	2833547	2833547	100	NA
GCF_000420605.1	C. massiliense	DSM 45435		53	5	1959	5	111901	1418850	65	NA	27	2183019	2183009	96.7	NA
GCF_000375365.1	C. mastitidis	DSM 44356		49	5	2216	4	243176	1635199	69	NA	39	2370005	2370005	99.55	0.1
GCF_000175375.1	C. matruchotii	ATCC 14266		54	9	2530	2	667132	1630402	57	19.3x	8	2855988	2855988	97.75	2.44
GCF_027570075.1	C. meitnerae	c8Ua_172		45	3	2108	6	131877	1377235	61	657.0x	50	2258537	2258537	99.26	0.1
GCF_900478045.1	C. minutissimum	NCTC10288		51	12	2466	1	2695970	1614823	60	111.0x	1	2695970	2695970	99.84	NA
GCF_012396315.1	C. mucifaciens	ATCC 700355		53	5	2085	4	189937	1430869	65.5	267.8x	25	2185664	2185664	97.55	0.41
GCF_042658165.1	C. nasicanis	CCUG 51943					3	364799	1831668	68	420.0x	20	2686150	2685597	99.26	0.41
GCF_000296405.1	C. otitidis	ATCC 51513		58	4	1795	18	37124	1492335	71.5	214.0x	87	2118285	2090523	96.44	0.1
GCF_004114895.1	C. pelargi	1363		51	12	2158	1	2370062	1378726	58	52.3x	1	2370062	2370062	99.59	NA
GCF_001941565.1	C. phocae	M408		52	12	2492	1	2779609	1641897	59	NA	2	2791883	2791883	99.56	0.05
GCF_900447205.1	C. pilosum	NCTC11862		52	12	2401	1	2579384	1573493	60.5	100.0x	2	2593653	2593653	100	0.41
GCF_900177745.1	C. pollutisoli	VDS11					3	275142	1739808	68.5	323.0x	16	2540854	2540562	100	0.62
GCF_016728665.1	C. propinquum	FDAARGOS_1112		47	9	2220	1	2480127	1399651	56.5	958.6x	1	2480127	2480127	98.74	NA
GCF_000688415.1	C. pseudodiphtheriticum	DSM 44287		47	6	2046	3	279745	1250219	55.5	NA	13	2261008	2261008	98.88	NA
GCF_003814005.1	C. pseudopelargi	812CH					1	2345052	1359731	58	208.8x	2	2348160	2348160	100	NA
GCF_001865765.1	C. pseudotuberculosis	MEX29		49	12	2100	1	2337866	1219957	52	273.1x	1	2337866	2337866	99.31	0.44
GCF_000177535.2	C. resistens	DSM 45100		52	9	2259	1	2601311	1485138	57	NA	1	2601311	2601311	98.09	NA
GCF_001586235.1	C. simulans	Wattiau		52	12	2398	1	2598702	1539890	59.5	100.0x	1	2598702	2598702	99.86	0.07
GCF_000833575.1	C. singulare	IBS_B52218		53	12	2593	1	2830519	1701671	60	206.9x	1	2830519	2830519	99.9	0.05
GCF_001941345.1	C. stationis	DSM 20302		52	15	2626	1	2808767	1571099	55	NA	2	2862233	2862233	99.07	0.58
GCF_016728105.1	C. striatum	FDAARGOS_1115		54	12	2710	1	2904831	1723895	59.5	1584.7x	1	2904831	2904831	99.9	0.13
GCF_000312345.1	C. timonense	5401744		57	3	2376	12	88809	1708097	67	NA	57	2590418	2555337	98.43	1.06
GCF_016728365.1	C. tuberculostearicum	FDAARGOS_1117		51	12	2303	1	2451854	1464776	59.5	1898.0x	1	2451854	2451854	99.69	NA
GCF_000215645.1	C. ulcerans	809		52	12	2228	1	2502095	1333685	53.5	NA	1	2502095	2502095	98.1	0.3
GCF_900187235.1	C. urealyticum	NCTC12011		52	9	2007	1	2377532	1525496	64	264.0x	1	2377532	2377532	98.22	0.07
GCF_006539825.1	C. variabile	NBRC_15286		54	3	2942	9	126375	2149960	67.5	113.0x	68	3192709	3192709	99.83	3.31
GCF_000550805.1	C. vitaeruminis	DSM 20294		56	15	2601	1	2931780	1921057	65.5	42.8x	1	2931780	2931780	99.41	0.14
GCF_003641245.1	C. xerosis	GS_1		53	12	2378	1	2738835	1897829	69.5	220.0x	1	2738835	2738835	98.47	1.03
