## Supplemental Table 2 for "Description of two novel *Corynebacterium* species isolated from human nasal passages and skin"

### Sheet: TableS2
RefSeq	Current NCBI name	Strain	Proposed name
GCF_032821635.1	Corynebacterium kefirresidentii	CTNIH14	Corynebacterium nasorum
GCF_022347325.1	Corynebacterium kefirresidentii	CTNIH2	Corynebacterium nasorum
GCF_022347295.1	Corynebacterium kefirresidentii	CTNIH24	Corynebacterium nasorum
GCF_022345795.1	Corynebacterium kefirresidentii	CTNIH27	Corynebacterium nasorum
GCF_022345765.1	Corynebacterium kefirresidentii	CTNIH6	Corynebacterium nasorum
GCF_023147545.1	Corynebacterium kefirresidentii	EYE_346	Corynebacterium nasorum
GCF_023147335.1	Corynebacterium kefirresidentii	EYE_437	Corynebacterium nasorum
GCF_016599755.1	Corynebacterium kefirresidentii	FDAARGOS_1055	Corynebacterium nasorum
GCF_037908445.1	Corynebacterium sp.	KPL2825	Corynebacterium nasorum
GCF_037908335.1	Corynebacterium sp.	KPL3649	Corynebacterium nasorum
GCF_037908315.1	Corynebacterium sp.	KPL3804	Corynebacterium nasorum
GCF_037908325.1	Corynebacterium sp.	KPL4035	Corynebacterium nasorum
GCF_037908395.1	Corynebacterium sp.	KPL4072	Corynebacterium nasorum
GCF_030232125.1	Corynebacterium sp.	MSK071	Corynebacterium nasorum
GCF_030229315.1	Corynebacterium sp.	MSK163	Corynebacterium nasorum
GCF_030229765.1	Corynebacterium sp.	MSK185	Corynebacterium nasorum
GCF_030228925.1	Corynebacterium sp.	MSK194	Corynebacterium nasorum
GCF_025151445.1	Corynebacterium kefirresidentii	p3-SID1570 (aka LK1134)	Corynebacterium nasorum
GCF_030486785.1	Corynebacterium kefirresidentii	P5_C4	Corynebacterium nasorum
GCF_030486885.1	Corynebacterium kefirresidentii	P7_C1	Corynebacterium nasorum
GCF_030486845.1	Corynebacterium kefirresidentii	P7_F1	Corynebacterium nasorum
GCF_002154655.1	Corynebacterium kefirresidentii	SB	Corynebacterium nasorum
